# Pan-cancer whole genome analyses of metastatic solid tumors

**DOI:** 10.1101/415133

**Authors:** Peter Priestley, Jonathan Baber, Martijn P. Lolkema, Neeltje Steeghs, Ewart de Bruijn, Charles Shale, Korneel Duyvesteyn, Susan Haidari, Arne van Hoeck, Wendy Onstenk, Paul Roepman, Mircea Voda, Haiko J. Bloemendal, Vivianne C.G. Tjan-Heijnen, Carla M.L. van Herpen, Mariette Labots, Petronella O. Witteveen, Egbert F. Smit, Stefan Sleijfer, Emile E. Voest, Edwin Cuppen

**Affiliations:** Hartwig Medical Foundation, Science Park 408, Amsterdam, The Netherlands; Hartwig Medical Foundation Australia, Sydney, Australia; Center for Personalized Cancer Treatment, The Netherlands; Erasmus MC Cancer Institute, Doctor Molewaterplein 40, Rotterdam, The Netherlands; Netherlands Cancer Institute/Antoni van Leeuwenhoekhuis, Plesmanlaan 121, Amsterdam, The Netherlands; Center for Molecular Medicine and Oncode Institute, University Medical Center Utrecht, Heidelberglaan 100, Utrecht, The Netherlands; Meander Medisch Centrum, Maatweg 3, Amersfoort, The Netherlands; Maastricht University Medical Center, P. Debyelaan 25, Maastricht, The Netherlands; Radboud University Medical Center, Geert Grooteplein Zuid 10, Nijmegen, The Netherlands; VU Medical Center, De Boelelaan 1117, Amsterdam, The Netherlands; Cancer Center, University Medical Center Utrecht, Heidelberglaan 100, Utrecht, The Netherlands

## Abstract

Metastatic cancer is one of the major causes of death and is associated with poor treatment efficiency. A better understanding of the characteristics of late stage cancer is required to help tailor personalised treatment, reduce overtreatment and improve outcomes. Here we describe the largest pan-cancer study of metastatic solid tumor genomes, including 2,520 whole genome-sequenced tumor-normal pairs, analyzed at a median depth of 106x and 38x respectively, and surveying over 70 million somatic variants. Metastatic lesions were found to be very diverse, with mutation characteristics reflecting those of the primary tumor types, although with high rates of whole genome duplication events (56%). Metastatic lesions are relatively homogeneous with the vast majority (96%) of driver mutations being clonal and up to 80% of tumor suppressor genes bi-allelically inactivated through different mutational mechanisms. For 62% of all patients, genetic variants that may be associated with outcome of approved or experimental therapies were detected. These actionable events were distributed across various mutation types underlining the importance of comprehensive genomic tumor profiling for cancer precision medicine.

---

Metastatic cancer is one of the leading causes of death globally and is a major burden for society despite the availability of an increasing number of (targeted) drugs. Health care costs associated with treatment of metastatic disease are increasing rapidly due to the high cost of novel targeted treatments and immunotherapy, while many patients do not benefit from these approaches with inevitable adverse effects for most patients. Metastatic cancer therefore poses a major challenge for society to balance between individual and societal treatment responsibilities. Since cancer genomes evolve over time, both in the highly heterogeneous primary tumor mass and as disseminated metastatic cells^1,2^, a better understanding of metastatic cancer genomes is crucial to further improve on tailoring treatment for late stage cancers.

In recent years, several large-scale whole genome sequencing (WGS) analysis efforts such as TCGA and ICGC have yielded valuable insights in the diversity of the molecular processes driving different types of adult^3,4^ and pediatric^5,6^ cancer and have fueled the promises of genome-driven oncology care^7^. However, most analyses were done on primary tumor material whereas metastatic cancers, which cause the bulk of the disease burden and 90% of all cancer deaths, have been less comprehensively studied at the whole genome level, with previous efforts focusing on tumor-specific cohorts^8–10^ or at a targeted gene panel^11^ or exome level^12^.

Here we describe the first large-scale pan-cancer whole-genome landscape of metastatic cancers based on the Hartwig Medical Foundation (HMF) cohort of 2,520 paired tumor and normal genomes from 2,399 patients, collected prospectively in 41 hospitals in the Netherlands (Supplementary Table 1, Extended Data Fig. 1). All samples were paired with standardized clinical information (Supplementary Table 2). The sample distribution over age and primary tumor types broadly reflects solid cancer incidence in the Western world, including rare cancers (Fig. 1a-b).

**Figure 1:**

Mutational load of metastatic cancer per tumor type. a) The number of samples of each tumor type cohort with more than 10 samples. Tumor types are ranked from lowest to highest overall mutation burden (TMB). b) Violin plot showing age distribution of each tumor type with 25th, 50th and 75th percentiles marked. c)-d) cumulative distribution function plot (individual samples were ranked independently for each variant type) of mutational load for each tumor type for SNV and MNV (c) and INDEL and SV (d). The median for each cohort is indicated with a vertical line. Dotted lines indicate the mutational loads in primary cancers from the PCAWG cohort^14^.

The cohort has been analyzed with paired-end whole genome sequencing with a median depth of 106x for tumor samples and 38x for the blood control (Extended Data Fig. 1). Sequencing data were analyzed for all types of somatic variants using an optimized bioinformatic pipeline based on open source tools (Methods, Supplementary Information). We identified a total of 59,472,629 single nucleotide variants (SNVs), 839,126 multiple nucleotide variants (MNVs), 9,598,205 insertions and deletions (INDELs) and 653,452 structural variants (SVs) (Supplementary Table 2).
