## Supplementary Table 1 for "Pan-cancer whole genome analyses of metastatic solid tumors"

### Sheet: Supplementary Table 1
Supplementary Table 1: CPCT organization, participating institutes
	Organization	Name	Role
	Center for Personalized Cancer Treatment	Stefan Sleijfer	chairman board
	Center for Personalized Cancer Treatment	Emile Voest	former chairman, board member
	Center for Personalized Cancer Treatment	Egbert Smit	former board member
	Center for Personalized Cancer Treatment	Edwin Cuppen	former board member
	Center for Personalized Cancer Treatment	Rene Bernards	former board member
	Center for Personalized Cancer Treatment	Jan Schellens	former board member
	Center for Personalized Cancer Treatment	John Martens	former board member
	Center for Personalized Cancer Treatment	Evelijn Bak	managing director
	Center for Personalized Cancer Treatment	Marianne Keessen	former managing director
	Center for Personalized Cancer Treatment	Ida van Belle	former managing director
	Organization	Name	Role
1	NKI-AVL, Amsterdam	Neeltje Steeghs	local PI, former central PI CPCT-02
2	Erasmus MC, Rotterdam	Martijn Lolkema	Central PI CPCT-02
3	VUmc, Amsterdam	Henk Verheul	local PI
4	Radboudumc, Nijmegen	Carla van Herpen	local PI
5	UMC Utrecht, Utrecht	Els Witteveen	local PI, sponsor CPCT-02 study
6	Maastricht UMC, Maastricht	Vivianne Tjan-Heijnen	local PI
7	Meander Medisch Centrum, Amersfoort	Haiko Bloemendal	local PI
8	ETZ Elisabeth, Tilburg	Laurens Beerepoot	local PI
9	UMC Groningen, Groningen	Derk Jan de Groot	local PI
10	Amphia Ziekenhuis, Breda	Bert Jan ten Tije	local PI
11	Martini Ziekenhuis, Groningen	Johan van Rooijen	local PI
12	Isala, Zwolle	Jan Willen de Groot	local PI
13	Noordwest Ziekenhuisgroep, Alkmaar	Mathijs Hendriks	local PI
14	Franciscus Gasthuis & Vlietland, Rotterdam	Paul Hamberg	local PI
15	Onze Lieve Vrouwe Gasthuis, Amsterdam	Jetske Meerum Terwogt	local PI
16	Leids Universitair Medisch Centrum, Leiden	Hans Gelderblom	local PI
17	Reinier de Graaf Gasthuis, Delft	Annelie Vulink	local PI
18	Academisch Medisch Centrum, Amsterdam	Hanneke van Laarhoven	local PI
19	Spaarne Gasthuis, Haarlem	Gerty de Klerk	local PI
20	VieCuri medisch centrum, Venlo	Yes van de Wouw	local PI
21	ZGT, Almelo	Esther Siemerink	local PI
22	Ziekenhuis Gelderse Vallei, Ede	Arnold Baars	local PI
23	Zuyderland Medisch Centrum, Geleen	Frans Erdkamp	local PI
24	Rijnstate, Arnhem	Theo van Voorthuizen	local PI
25	Medisch Centrum Leeuwarden	Hiltje de Graaf	local PI
26	Máxima medisch centrum, Eindhoven	Art Vreugdenhil	local PI
27	Treant Zorggroep, Hoogeveen	Sophia van den Boogerd	local PI
28	Gelre Ziekenhuizen, Apeldoorn	Cathrien Tromp	local PI
29	Deventer Ziekenhuis, Deventer	Alex Imholz	local PI
30	MC Slotervaart, Amsterdam	Hans-Martin Otten	local PI
31	Bernhoven, Uden	Allert Vos	local PI
32	HagaZiekenhuis, Den Haag	Danny Houtsma	local PI
33	Nij Smellinghe, Drachten	Sjoerd Hovenga	local PI
34	Bravis Ziekenhuis, Roosendaal	Helga Droogendijk	local PI
35	Haaglanden Medisch Centrum, Den Haag	Frank Jeurissen	local PI
36	Wilhelmina Ziekenhuis, Assen	Peter Nieboer	local PI
37	Maasstad Ziekenhuis, Rotterdam	Rineke Leys	local PI
38	Ziekenhuis St Jansdal, Harderwijk	Amanda Dijk	local PI
39	Rivas (Beatrixziekenhuis), Gorinchem	Marjan Davidis-van Schoonhoven	local PI
40	Rode Kruis Ziekenhuis, Beverwijk	Ron Rietbroek	local PI
41	Elkerliek ziekenhuis, Helmond	Manon Pepels	local PI
