## Supplementary Table 4 for "Pan-cancer whole genome analyses of metastatic solid tumors"

### Sheet: a) Recurring gene amplification
gene	chromosome	score	N	globalPeak	localPeak	neighbouringGenes	candidates	martincorena	hmf	cosmicCurated	cosmicOncogene	amplification	method	arm
MYCL	1	29.7589	16	29.7589	29.7589	739	KIAA0754,MACF1,BMP8A,RP11-69E11.4,HEYL,PABPC4,SNORA55,NT5C1A,HPCAL4,TRIT1,MYCL,OXCT2,BMP8B,PPIE,MFSD2A,CAP1,PPT1	NA	NA	NA	MYCL	NA	cosmic	NA
MDM4	1	33.0664	21	33.0664	33.0664	1908	SOX13,RP11-74C13.3,ETNK2,REN,KISS1,GOLT1A,PLEKHA6,PPP1R15B,SNRPE,ZBED6,ZC3H11A,MDM4,PIK3C2B,LRRN2,LAX1	NA	NA	NA	MDM4	MDM4	known	NA
ADAM30	1	37.2072	17	37.2072	37.2072	338	ADAM30,HSD3B1,REG4,PHGDH,HMGCS2,ZNF697,LINC00622	NA	NA	NA	NA	NA	highest	NA
MCL1	1	50.9071	34	50.9071	50.9071	4611	MCL1,MIR4257,ADAMTSL4,ADAMTSL4-AS1,AL356356.1,ENSA,ECM1,LINC00568,GOLPH3L,CTSS,HORMAD1,TARS2,CTSK,ARNT	NA	NA	NA	ARNT	MCL1	known	NA
TERT	5	58.7758	37	58.7758	58.7758	2641	TERT,SLC6A18,SLC6A19,CTD-3080P12.3,MIR4457,RP11-661C8.3,RP11-43F13.3,NKD2,MIR4635,SLC12A7,TRIP13,BRD9,ZDHHC11,ZDHHC11B,CLPTM1L,MIR4456,CTD-2083E4.6,PDCD6	NA	NA	TERT	TERT	TERT	panel	NA
SOX4	6	47.5877	26	47.5877	47.5877	857	SOX4	NA	NA	NA	NA	NA	highest	NA
QRSL1	6	85.5537	36	85.5537	85.5537	1569	RP1-60O19.1,MIR587,QRSL1,C6orf203,RTN4IP1,BEND3,AIM1	NA	NA	NA	NA	NA	highest	NA
CDK6	7	44.4543	20	49.6866	44.4543	1407	RNU6-10P,CDK6,FAM133B,RBM48,ERVW-1,GATAD1,PEX1	NA	NA	NA	CDK6	CDK6	known	NA
MET	7	52.0063	22	52.0063	52.0063	1693	MET,ST7-AS1,ST7-OT4,ST7,AC106873.4,CAPZA2,CAV2,CAV1,AC006159.4,ST7-AS2	NA	NA	MET	MET	MET	panel	NA
EGFR	7	176.978	51	176.978	176.978	1206	EGFR-AS1,EGFR,RP11-745C15.2	EGFR	EGFR	EGFR	EGFR	EGFR	panel	NA
ZBTB10	8	33.1678	23	107.738	33.1678	1527	ZBTB10,MIR5708,TPD52,FABP5	NA	NA	NA	NA	NA	highest	NA
FGFR1	8	35.1863	19	189.042	35.1863	233	LETM2,FGFR1,PPAPDC1B,DDHD2,WHSC1L1	NA	NA	FGFR1	FGFR1,WHSC1L1	FGFR1,WHSC1L1	panel	NA
IKBKB	8	37.7402	22	74.0469	37.7402	459	AP3M2,PLAT,IKBKB,DKK4,POLB,VDAC3	NA	NA	IKBKB	IKBKB	NA	panel	NA
PABPC1	8	47.9044	33	102.12	47.9044	3455	KB-1562D12.1,NACAP1,ZNF706,RP11-302J23.1,GRHL2,YWHAZ,PABPC1	NA	NA	NA	PABPC1	NA	cosmic	NA
ZNF703	8	213.271	112	213.271	213.271	3704	ZNF703,RP11-863K10.7,RP11-863K10.2,RP11-863K10.4,ERLIN2,PROSC,BRF2,GPR124,RAB11FIP1,GOT1L1,ADRB3,EIF4EBP1	NA	NA	NA	NA	ZNF703	known	NA
MYC	8	310.98	165	310.98	310.98	25580	MYC,CASC11,POU5F1B,CASC8,CCAT1,PRNCR1	NA	NA	NA	MYC	MYC	known	NA
JAK2	9	31.7113	16	31.7113	31.7113	918	RLN2,RLN1,AL161450.1,JAK2,INSL6,INSL4,CD274,PDCD1LG2,PLGRKT,AL158147.2,RCL1,MLANA,KIAA2026,ERMP1,GLIS3-AS1,GLIS3	NA	NA	JAK2	JAK2,PDCD1LG2	CD274,JAK2	panel	NA
ZMIZ1	10	52.8916	32	52.8916	52.8916	1854	ZMIZ1,ZMIZ1-AS1,PPIF,ZCCHC24,AL133481.1,EIF5AL1,SFTPA2,SFTPA1,LINC00856,LINC00595	NA	NA	NA	NA	NA	highest	NA
RSF1	11	34.7143	18	149.427	34.7143	1131	KCTD21-AS1,ALG8,NDUFC2,THRSP,NDUFC2-KCTD14,AAMDC,KCTD14,RSF1,CLNS1A,KCTD21,USP35,INTS4,AQP11,GAB2,RP11-452H21.4,DKFZP434E1119,RP11-843A23.1,NARS2,PAK1	NA	NA	NA	NA	PAK1,RSF1	known	NA
AL356215.1	11	62.9626	26	62.9626	62.9626	893	AL356215.1,RP4-607I7.1,CD44,MIR1343,PDHX,SLC1A2	NA	NA	NA	NA	NA	highest	NA
CCND1	11	296.416	145	296.416	296.416	7941	CCND1,ORAOV1,FGF19,AP001888.1,FGF4,FGF3,MYEOV,RP11-626H12.3	NA	NA	NA	CCND1	CCND1,FGF19,FGF3,FGF4	known	NA
CCND2	12	34.0503	20	44.2643	34.0503	1051	CCND2,C12orf5,RAD51AP1,FGF23,AKAP3,DYRK4,FGF6,C12orf4,NDUFA9	NA	NA	NA	CCND2	CCND2	known	NA
KRAS	12	97.6063	35	97.6063	97.6063	2559	AC087239.1,KRAS,LYRM5,CASC1,IFLTD1,LRMP,C12orf77	KRAS	KRAS	KRAS	KRAS	KRAS	panel	NA
MDM2	12	189.132	73	189.132	189.132	4489	RP11-611O2.2,MDM2,AC124890.1,CPM,SLC35E3,LYZ,YEATS4,CPSF6,MIR3913-1,FRS2,CCT2,LRRC10	NA	NA	NA	MDM2	FRS2,MDM2	known	NA
CDX2	13	46.6856	22	46.6856	46.6856	2760	CDX2,ATP5EP2,PDX1,URAD,PDX1-AS1,GSX1	NA	NA	NA	NA	NA	highest	NA
FOXA1	14	29.8305	16	29.8305	29.8305	634	SLC25A21-AS1,MIR4503,SLC25A21,NKX2-8,PAX9,SFTA3,NKX2-1,NKX2-1-AS1,FOXA1,MIPOL1,PTCSC3,MBIP	FOXA1	FOXA1	FOXA1	FOXA1,NKX2-1	FOXA1	panel	NA
IGF1R	15	31.8769	11	31.8769	31.8769	742	PGPEP1L,MIR4714,IGF1R	NA	NA	NA	NA	IGF1R	known	NA
VMP1	17	54.819	28	88.6173	54.819	2395	MIR21,VMP1,TUBD1,RPS6KB1,RNFT1,RP11-178C3.1,MIR4737,TBC1D3P1-DHX40P1,CTD-2319I12.1,HEATR6,RP11-178C3.2,SCARNA20,USP32,PTRH2	NA	NA	NA	NA	NA	highest	NA
ERBB2	17	457.479	139	457.479	457.479	10645	MIR4728,ERBB2,MIEN1,PGAP3,PNMT,TCAP,GRB7,STARD3,PPP1R1B,NEUROD2	ERBB2	ERBB2	ERBB2	ERBB2	ERBB2	panel	NA
TYMS	18	43.0451	26	43.0451	43.0451	447	TYMS,C18orf56,ENOSF1,CLUL1,CETN1,YES1,RP11-672L10.1,COLEC12,ADCYAP1,THOC1	NA	NA	NA	NA	TYMS	known	NA
IFNL2	19	42.6796	25	62.5372	42.6796	2640	IFNL2,IFNL3,IFNL4,IFNL1,NCCRP1,SYCN,LRFN1,GMFG,PAPL,PAK4,PAF1,FBXO27,MED29,ZFP36,MIR4530	NA	NA	NA	NA	NA	highest	NA
CCNE1	19	151.145	68	151.145	151.145	3813	CCNE1,C19orf12,URI1,PLEKHF1	NA	NA	NA	CCNE1	CCNE1	known	NA
ZNF217	20	98.7406	53	98.7406	98.7406	4303	RP4-724E16.2,ZNF217,AL354993.1,TSHZ2	NA	NA	NA	NA	NA	highest	NA
AR	X	148.759	72	148.759	148.759	714	AR	NA	AR	AR	AR	AR	panel	NA

### Sheet: b) Recurring gene deletion
gene	chromosome	score	N	globalPeak	localPeak	neighbouringGenes	candidates	martincorena	hmf	cosmicCurated	cosmicTsg	deletion	method	arm	fragile
AC093642.5	2	11	11	11	11	49	AC093642.5	NA	NA	NA	NA	NA	highest	2q_telomere	NA
AC144568.2	8	38	38	38	38	1057	AC144568.2,OR4F21,RP11-585F1.10	NA	NA	NA	NA	NA	highest	8p_telomere	NA
ADNP2	18	7	7	7	7	22	ADNP2,AC139100.2,PARD6G	NA	NA	NA	NA	NA	highest	18q_telomere	NA
FRG1	4	8	8	8	8	115	AF146191.4,RP11-463J17.1,FRG1,DUX4L9,FRG2,DUX4L7,DUX4L6,DUX4L5,DUX4L4,DUX4,DUX4L3,DUX4L2	NA	NA	NA	NA	NA	highest	4q_telomere	NA
AMBRA1	11	9	9	9	9	32	AMBRA1	NA	NA	NA	NA	NA	highest	NA	NA
ANKRD11	16	9	9	9	9	13	ANKRD11	NA	NA	NA	NA	NA	highest	NA	NA
AP001464.4	21	17	17	17	17	373	AP001464.4	NA	NA	NA	NA	NA	highest	21q_centromere	NA
APC	5	18	18	19	18	116	APC	APC	APC	APC	APC	APC	panel	NA	NA
APOOL	X	6	6	9	6	42	APOOL,UBE2DNL,SATL1	NA	NA	NA	NA	NA	highest	NA	NA
AMER1	X	7	7	7	7	55	ARHGEF9,SPIN4,RP11-357C3.3,MIR1468,AMER1,ASB12,MTMR8	AMER1	AMER1	AMER1	AMER1	NA	panel	NA	NA
ARID1A	1	11	11	11	11	25	ARID1A	ARID1A	ARID1A	ARID1A	ARID1A	ARID1A	panel	NA	NA
ARID2	12	8	8	8	8	36	ARID2	ARID2	ARID2	ARID2	ARID2	ARID2	panel	NA	NA
ASXL2	2	7	7	7	7	16	ASXL2	NA	NA	NA	ASXL2	ASXL2	known	NA	NA
ATG7	3	12	12	12	12	56	ATG7,VGLL4	NA	NA	NA	NA	NA	highest	NA	NA
ATRX	X	11	11	12	11	164	ATRX	ATRX	NA	ATRX	ATRX	ATRX	panel	NA	NA
AXIN1	16	6	6	6	6	12	AXIN1	AXIN1	NA	AXIN1	AXIN1	AXIN1	panel	NA	NA
B2M	15	14	14	14	14	42	B2M	B2M	B2M	NA	B2M	B2M	panel	NA	NA
BAP1	3	12	12	13	12	66	BAP1	BAP1	BAP1	BAP1	BAP1	BAP1	panel	NA	NA
BRCA2	13	11	11	13	11	86	BRCA2	NA	NA	BRCA2	BRCA2	BRCA2	panel	NA	NA
BTG3	21	6	6	15	6	89	BTG3,C21orf37,CXADR	NA	NA	NA	NA	NA	highest	NA	NA
CASZ1	1	7	7	7	7	31	CASZ1	NA	NA	NA	NA	NA	highest	NA	NA
CBFB	16	7	7	7	7	25	CBFB	CBFB	CBFB	NA	CBFB	NA	panel	NA	NA
CCSER1	4	43	43	43	43	121	CCSER1	NA	NA	NA	NA	NA	highest	NA	TRUE
CDH1	16	10	10	10	10	50	CDH1,CDH3	CDH1	CDH1	CDH1	CDH1	CDH1	panel	NA	NA
CDKN1B	12	15	15	15	15	122	CDKN1B	CDKN1B	CDKN1B	NA	CDKN1B	CDKN1B	panel	NA	NA
CDKN2A	9	415	415	415	415	6439	CDKN2Ap14ARF,CDKN2A,CDKN2B-AS1,C9orf53,CDKN2B	CDKN2A	CDKN2A	CDKN2A	CDKN2A	CDKN2A,CDKN2B	panel	NA	NA
CDKN2C	1	10	10	10	10	31	CDKN2C,FAF1	NA	NA	CDKN2C	CDKN2C	CDKN2C	panel	NA	NA
CHD1	5	14	14	17	14	189	CHD1	NA	NA	NA	NA	NA	highest	NA	NA
CREBBP	16	7	7	7	7	66	CREBBP	CREBBP	NA	CREBBP	CREBBP	CREBBP	panel	NA	NA
CSMD1	8	24	24	38	24	106	CSMD1	NA	NA	NA	NA	NA	highest	NA	NA
CTNNA1	5	10	10	10	10	29	CTNNA1	NA	NA	CTNNA1	NA	NA	panel	NA	NA
CTNNB1	3	11	11	12	11	14	CTNNB1	CTNNB1	CTNNB1	CTNNB1	NA	NA	panel	NA	NA
DEPDC5	22	9	9	10	9	29	DEPDC5	NA	NA	NA	NA	NA	highest	NA	NA
DIAPH2	X	26	26	26	26	220	DIAPH2	NA	NA	NA	NA	NA	highest	NA	TRUE
DMD	X	103	103	103	103	351	DMD	NA	NA	NA	NA	NA	highest	NA	TRUE
EYS	6	8	8	8	8	27	EYS	NA	NA	NA	NA	NA	highest	NA	NA
FAT1	4	6	6	7	6	22	FAT1	FAT1	NA	FAT1	FAT1	FAT1	panel	NA	NA
FBXL17	5	7	7	13	7	35	FBXL17	NA	NA	NA	NA	NA	highest	NA	NA
FHIT	3	123	123	123	123	209	FHIT	NA	NA	NA	FHIT	NA	cosmic	NA	TRUE
FHOD3	18	6	6	6	6	10	FHOD3	NA	NA	NA	NA	NA	highest	NA	NA
FOXO3	6	6	6	6	6	30	FOXO3,LINC00222	NA	NA	NA	FOXO3	NA	cosmic	NA	NA
FOXP1	3	7	7	9	7	9	FOXP1	NA	NA	NA	NA	NA	highest	NA	NA
GLRX3	10	6	6	6	6	31	GLRX3,CTAGE7P	NA	NA	NA	NA	NA	highest	NA	NA
GMDS	6	20	20	20	20	112	GMDS	NA	NA	NA	NA	NA	highest	NA	TRUE
GOLGA6L6	15	13	13	13	13	208	GOLGA8CP,HERC2P3,GOLGA6L6,AC012414.1,MIR3118-6,POTEB2,MIR5701-1,CT60,KIAA0125P2	NA	NA	NA	NA	NA	highest	15q_centromere	NA
GPHN	14	7	7	8	7	12	GPHN	NA	NA	NA	NA	NA	highest	NA	TRUE
HDHD1	X	8	8	34	8	22	HDHD1	NA	NA	NA	NA	NA	highest	NA	TRUE
IGLL5	22	8	8	8	8	65	IGLL5,MIR650	NA	NA	NA	NA	NA	highest	NA	NA
IL1RAPL1	X	9	9	14	9	24	IL1RAPL1	NA	NA	NA	NA	NA	highest	NA	NA
IL6ST	5	7	7	9	7	48	IL6ST,CTD-2031P19.3,ANKRD55	NA	NA	IL6ST	NA	NA	panel	NA	NA
IL9R	X	7	7	7	7	42	IL9R,SPRY3,VAMP7	NA	NA	NA	NA	NA	highest	Xq_telomere	NA
IMMP2L	7	7	7	7	7	10	IMMP2L	NA	NA	NA	NA	NA	highest	NA	TRUE
IRF2	4	7	7	7	7	27	IRF2,RP11-290F5.2	NA	NA	NA	NA	NA	highest	NA	NA
ITGAV	2	11	11	12	11	98	ITGAV	NA	NA	NA	NA	NA	highest	NA	NA
JAK1	1	7	7	7	7	38	JAK1,RAVER2	NA	NA	JAK1	JAK1	NA	panel	NA	NA
KDM6A	X	23	23	26	23	121	KDM6A	KDM6A	KDM6A	KDM6A	KDM6A	KDM6A	panel	NA	NA
KEAP1	19	6	6	6	6	8	KEAP1	KEAP1	KEAP1	KEAP1	KEAP1	KEAP1	panel	NA	NA
LINC00221	14	6	6	6	6	26	LINC00221,IGHV3-11,IGHV3-13,LINC00226,IGHV4-28	NA	NA	NA	NA	NA	highest	14q_telomere	NA
LINC00290	4	18	18	20	18	24	LINC00290	NA	NA	NA	NA	NA	highest	NA	TRUE
LINC01001	11	6	6	6	6	20	LINC01001	NA	NA	NA	NA	NA	highest	11p_telomere	NA
LRP1B	2	43	43	43	43	72	LRP1B	NA	NA	NA	LRP1B	LRP1B	known	NA	TRUE
LRRN3	7	7	7	7	7	7	LRRN3,IMMP2L	NA	NA	NA	NA	NA	highest	NA	TRUE
MACROD2	20	75	75	75	75	114	MACROD2-AS1,MACROD2	NA	NA	NA	NA	NA	highest	NA	TRUE
MAP2K4	17	58	58	58	58	372	MAP2K4	MAP2K4	MAP2K4	MAP2K4	MAP2K4	NA	panel	NA	NA
FOXD4	9	7	7	14	7	82	MIR1302-9,RP11-143M1.3,FOXD4,CBWD1,C9orf66,DOCK8,KANK1	NA	NA	NA	NA	NA	highest	9p_telomere	NA
MLH1	3	8	8	8	8	98	MLH1,GOLGA4,C3orf35,ITGA9	NA	NA	MLH1	MLH1	MLH1	panel	NA	NA
MLLT4	6	11	11	13	11	86	MLLT4	NA	NA	NA	NA	NA	highest	NA	NA
NAALADL2	3	12	12	12	12	29	NAALADL2	NA	NA	NA	NA	NA	highest	NA	TRUE
NCOR1	17	10	10	15	10	195	NCOR1	NCOR1	NCOR1	NCOR1	NCOR1	NA	panel	NA	NA
NEGR1	1	7	7	7	7	13	NEGR1	NA	NA	NA	NA	NA	highest	NA	NA
NF1	17	38	38	38	38	165	NF1	NF1	NF1	NF1	NF1	NF1	panel	NA	NA
NF2	22	11	11	11	11	18	NF2	NF2	NF2	NF2	NF2	NF2	panel	NA	NA
OSBPL1A	18	6	6	6	6	109	OSBPL1A,LAMA3,TTC39C,CABYR,MIR320C2,IMPACT,HRH4,RP11-449D8.1,ZNF521,SS18,PSMA8,TAF4B	NA	NA	NA	NA	NA	highest	NA	NA
PARD3	10	10	10	10	10	13	PARD3	NA	NA	NA	NA	NA	highest	NA	NA
PARK2	6	47	47	47	47	141	PARK2	NA	NA	NA	NA	NA	highest	NA	TRUE
ERRFI1	1	7	7	7	7	127	PARK7,ERRFI1,SLC45A1,RERE	NA	NA	NA	NA	ERRFI1	known	NA	NA
PCDH11X	X	7	7	12	7	47	PCDH11X	NA	NA	NA	NA	NA	highest	NA	NA
PDE4D	5	28	28	28	28	104	PDE4D	NA	NA	NA	NA	NA	highest	NA	TRUE
PPP2R2A	8	12	12	12	12	210	PPP2R2A	NA	NA	NA	NA	NA	highest	NA	NA
PPP2R3B	X	15	15	21	15	236	PPP2R3B,PLCXD1,GTPBP6,SHOX	NA	NA	NA	NA	NA	highest	Xp_telomere	NA
PRKG1	10	6	6	6	6	10	PRKG1	NA	NA	NA	NA	NA	highest	NA	TRUE
PTEN	10	160	160	160	160	1507	PTEN	PTEN	PTEN	PTEN	PTEN	PTEN	panel	NA	NA
PTPRD	9	36	36	65	36	78	PTPRD	NA	NA	NA	NA	PTPRD	known	NA	TRUE
PTPRN2	7	7	7	7	7	30	PTPRN2	NA	NA	NA	NA	NA	highest	NA	NA
RAD51B	14	11	11	11	11	39	RAD51B	NA	NA	NA	RAD51B	NA	cosmic	NA	NA
RB1	13	78	78	78	78	866	RB1	RB1	RB1	RB1	RB1	RB1	panel	NA	NA
RNF111	15	7	7	7	7	33	RNF111	NA	NA	NA	NA	NA	highest	NA	NA
RNF43	17	6	6	6	6	21	RNF43	RNF43	RNF43	RNF43	RNF43	NA	panel	NA	NA
RP11-436K8.1	1	6	6	6	6	38	RP11-436K8.1	NA	NA	NA	NA	NA	highest	NA	NA
RP11-686G23.2	11	6	6	6	6	8	RP11-686G23.2	NA	NA	NA	NA	NA	highest	NA	NA
RUNX1	21	11	11	13	11	44	RUNX1	RUNX1	RUNX1	RUNX1	RUNX1	NA	panel	NA	NA
SAV1	14	6	6	6	6	28	SAV1,ATL1	NA	NA	NA	NA	NA	highest	NA	NA
SGCZ	8	8	8	14	8	118	SGCZ	NA	NA	NA	NA	NA	highest	NA	NA
SMAD2	18	8	8	9	8	45	SMAD2	NA	NA	SMAD2	SMAD2	SMAD2	panel	NA	NA
SMAD3	15	11	11	13	11	42	SMAD3	NA	NA	SMAD3	SMAD3	SMAD3	panel	NA	NA
SMAD4	18	78	78	78	78	394	SMAD4	SMAD4	SMAD4	SMAD4	SMAD4	SMAD4	panel	NA	NA
SMARCA1	X	7	7	7	7	16	SMARCA1	NA	NA	NA	NA	NA	highest	NA	NA
SMARCA4	19	12	12	13	12	15	SMARCA4	SMARCA4	SMARCA4	SMARCA4	SMARCA4	SMARCA4	panel	NA	NA
STK11	19	28	28	28	28	93	STK11	STK11	STK11	STK11	STK11	STK11	panel	NA	NA
STS	X	30	30	38	30	307	STS	NA	NA	NA	NA	NA	highest	NA	TRUE
TBL1XR1	3	9	9	10	9	30	TBL1XR1	NA	NA	TBL1XR1	TBL1XR1	NA	panel	NA	NA
TGFBR2	3	11	11	13	11	45	TGFBR2	TGFBR2	NA	TGFBR2	TGFBR2	TGFBR2	panel	NA	NA
TMPRSS2	21	15	15	15	15	141	TMPRSS2	NA	NA	NA	NA	NA	highest	NA	NA
TNFRSF10B	8	6	6	6	6	33	TNFRSF10B,RP11-875O11.2	NA	NA	NA	NA	NA	highest	NA	NA
TP53	17	51	51	55	51	166	TP53	TP53	TP53	TP53	TP53	TP53	panel	NA	NA
TSC1	9	6	6	6	6	34	TSC1,C9orf9,AK8,GFI1B,MIR548AW	TSC1	TSC1	TSC1	TSC1	TSC1	panel	NA	NA
LSAMP	3	9	9	9	9	20	TUSC7,LSAMP	NA	NA	NA	NA	NA	highest	NA	TRUE
USP22	17	7	7	8	7	83	USP22,CCDC144NL,RP11-344E13.3,TMEM11,C17orf103	NA	NA	NA	NA	NA	highest	NA	NA
USP28	11	9	9	9	9	107	USP28	NA	NA	NA	NA	NA	highest	NA	NA
WWC3	X	6	6	10	6	14	WWC3	NA	NA	NA	NA	NA	highest	NA	NA
WWOX	16	13	13	13	13	22	WWOX	NA	NA	NA	NA	NA	highest	NA	TRUE
ZFHX3	16	8	8	9	8	17	ZFHX3	ZFHX3	NA	ZFHX3	ZFHX3	NA	panel	NA	NA
ZFP36L2	2	10	10	10	10	49	ZFP36L2,THADA	ZFP36L2	ZFP36L2	NA	NA	NA	panel	NA	NA
ZNF557	19	7	7	7	7	7	ZNF557	NA	NA	NA	NA	NA	highest	NA	NA
ZNRF3	22	7	7	8	7	16	ZNRF3	ZNRF3	NA	NA	ZNRF3	NA	panel	NA	NA
