## Supplementary Table 8 for "Pan-cancer whole genome analyses of metastatic solid tumors"

### Sheet: Sheet1
hmfPatientId	gender	primaryTumorLocation	cancerType	Sample1	Sample2	Sample3	Sample1_SUBCLONAL_INDEL	Sample1_SUBCLONAL_MNV	Sample1_SUBCLONAL_SNV	Sample1_TOTAL_INDEL	Sample1_TOTAL_MNV	Sample1_TOTAL_SNV	Sample2_SUBCLONAL_INDEL	Sample2_SUBCLONAL_MNV	Sample2_SUBCLONAL_SNV	Sample2_TOTAL_INDEL	Sample2_TOTAL_MNV	Sample2_TOTAL_SNV	Sample3_SUBCLONAL_INDEL	Sample3_SUBCLONAL_MNV	Sample3_SUBCLONAL_SNV	Sample3_TOTAL_INDEL	Sample3_TOTAL_MNV	Sample3_TOTAL_SNV	Shared_SUBCLONAL_INDEL	Shared_SUBCLONAL_MNV	Shared_SUBCLONAL_SNV	Shared_TOTAL_INDEL	Shared_TOTAL_MNV	Shared_TOTAL_SNV
HMF000004	MALE	Skin	Skin	HMF000004B	HMF000004A	NA	70	6	2359	114	13	3069	91	25	1021	395	72	13028	0	0	0	0	0	0	55	13	1115	1089	439	44404
HMF000016	MALE	Prostate	Prostate	HMF000016B	HMF000016A	NA	76	5	359	281	11	1315	89	5	219	371	18	1589	0	0	0	0	0	0	29	2	194	985	32	7505
HMF000020	MALE	Colon/Rectum	Colon/Rectum	HMF000020B	HMF000020A	NA	177	84	2155	669	130	3815	205	125	3425	350	157	4904	0	0	0	0	0	0	272	61	2627	4681	354	36586
HMF000026	FEMALE	Lung	Lung	HMF000026B	HMF000026A	NA	0	0	0	63	2	210	179	6	1106	339	10	2162	0	0	0	0	0	0	18	3	399	219	26	4006
HMF000042	FEMALE	Colon/Rectum	Colon/Rectum	HMF000042A	HMF000042B	NA	0	0	0	124	19	1422	128	18	773	1447	93	5480	0	0	0	0	0	0	19	1	32	678	39	8840
HMF000063	FEMALE	NET	NET	HMF000063B	HMF000063A	NA	42	4	411	75	6	688	134	15	855	182	16	1284	0	0	0	0	0	0	18	1	74	198	5	2138
HMF000074	MALE	Colon/Rectum	Colon/Rectum	HMF000074B	HMF000074C	NA	0	0	0	1019	335	11123	0	0	0	1592	213	12284	0	0	0	0	0	0	0	0	0	737	59	11194
HMF000078	MALE	Skin	Skin	HMF000078A	HMF000078B	NA	55	2	255	183	38	2302	0	0	0	257	20	2076	0	0	0	0	0	0	14	6	289	599	505	33966
HMF000096	FEMALE	Colon/Rectum	Colon/Rectum	HMF000096B	HMF000096A	NA	77	66	949	219	107	2025	202	112	1922	516	133	2736	0	0	0	0	0	0	184	78	1601	4402	1274	45777
HMF000112	MALE	Colon/Rectum	Colon/Rectum	HMF000112B	HMF000112A	NA	95	16	1167	3563	310	20408	0	0	0	785	133	9066	0	0	0	0	0	0	11	0	114	2561	187	23050
HMF000152	FEMALE	Colon/Rectum	Colon/Rectum	HMF000152A	HMF000152B	NA	121	4	528	529	13	1239	62	23	1977	166	35	2797	0	0	0	0	0	0	395	34	1789	5353	282	27757
HMF000154	MALE	CUP	CUP	HMF000154B	HMF000154A	NA	95	16	1233	321	40	3740	362	13	383	766	85	5354	0	0	0	0	0	0	203	112	4533	4157	2109	93605
HMF000195	FEMALE	Breast	Breast	HMF000195B	HMF000195A	NA	60	1	158	197	6	576	739	37	1608	911	46	2267	0	0	0	0	0	0	431	19	960	2434	188	13319
HMF000220	FEMALE	Skin	Skin	HMF000220B	HMF000220A	NA	76	8	371	405	62	3242	247	8	238	1107	58	4051	0	0	0	0	0	0	28	37	424	383	2210	35065
HMF000269	FEMALE	Skin	Skin	HMF000269B	HMF000269A	NA	9816	360	12149	15910	1472	22600	6565	366	7815	16689	1932	21710	0	0	0	0	0	0	4213	6358	45294	58339	100537	929432
HMF000278	FEMALE	Breast	Breast	HMF000278B	HMF000278A	NA	137	10	817	1640	25	2890	25	9	226	955	27	2155	0	0	0	0	0	0	61	2	351	2642	56	11933
HMF000299	MALE	Skin	Skin	HMF000299B	HMF000299A	NA	0	0	0	271	148	4404	0	0	0	99	25	931	0	0	0	0	0	0	0	0	0	1129	3495	174566
HMF000300	FEMALE	Skin	Skin	HMF000300A	HMF000300B	NA	56	7	1044	67	7	1079	146	33	1529	158	35	1840	0	0	0	0	0	0	101	39	3126	575	382	35799
HMF000316	FEMALE	Head and neck	Head and neck	HMF000316B	HMF000316A	NA	13	0	23	124	12	330	9	8	113	200	35	991	0	0	0	0	0	0	20	10	126	1149	559	19336
HMF000323	FEMALE	Breast	Breast	HMF000323C	HMF000323B	HMF000323A	0	0	0	72	14	960	0	0	0	278	49	1436	0	0	0	901	32	4049	0	0	0	843	36	15888
HMF000342	FEMALE	Breast	Breast	HMF000342B	HMF000342A	NA	92	15	1011	159	18	1234	80	1	177	208	4	1137	0	0	0	0	0	0	28	0	133	467	29	4739
HMF000372	FEMALE	Breast	Breast	HMF000372B	HMF000372A	NA	0	0	0	115	12	5391	241	245	15796	354	259	19609	0	0	0	0	0	0	7	3	436	459	96	47467
HMF000376	MALE	Prostate	Prostate	HMF000376B	HMF000376A	NA	61	3	401	357	10	2042	177	6	1039	614	17	2697	0	0	0	0	0	0	70	2	255	1022	40	8333
HMF000403	FEMALE	Breast	Breast	HMF000403A	HMF000403B	NA	0	0	0	113	4	446	0	0	0	699	51	4261	0	0	0	0	0	0	0	0	0	570	34	6077
HMF000411	FEMALE	Breast	Breast	HMF000411B	HMF000411A	NA	379	42	7278	462	50	9686	245	17	765	389	33	3499	0	0	0	0	0	0	373	8	981	1781	139	21677
HMF000442	MALE	CUP	CUP	HMF000442C	HMF000442B	NA	141	8	509	439	10	1155	227	60	1882	364	69	2408	0	0	0	0	0	0	168	4	298	3335	54	9329
HMF000458	MALE	Prostate	Prostate	HMF000458C	HMF000458A	HMF000458B	32103	327	62925	79626	484	110958	8842	59	17645	19785	157	22161	3220	86	4555	50684	340	29054	15847	203	13115	232116	829	165748
HMF000472	FEMALE	Head and neck	Head and neck	HMF000472B	HMF000472A	NA	33	1	61	45	1	75	27	2	152	42	3	185	0	0	0	0	0	0	152	11	398	1273	109	4202
HMF000476	FEMALE	Breast	Breast	HMF000476A	HMF000476B	NA	189	12	1462	365	18	3621	203	37	11842	238	40	12962	0	0	0	0	0	0	192	10	2716	642	18	8315
HMF000498	FEMALE	Double primary	Other	HMF000498B	HMF000498A	NA	0	0	0	21043	99	7230	0	0	0	17273	113	8301	0	0	0	0	0	0	0	0	0	53742	180	55905
HMF000501	MALE	Prostate	Prostate	HMF000501C	HMF000501A	HMF000501B	3731	41	11838	12440	81	15103	865	16	3327	17740	92	9829	248	9	778	95640	338	66998	6119	49	13880	88917	228	83994
HMF000523	FEMALE	Colon/Rectum	Colon/Rectum	HMF000523B	HMF000523A	NA	57	11	281	639	120	4069	349	8	416	1120	143	5331	0	0	0	0	0	0	29	1	122	1579	39	7751
HMF000551	MALE	Prostate	Prostate	HMF000551B	HMF000551A	NA	419	26	2825	750	34	4156	403	13	859	762	19	1833	0	0	0	0	0	0	159	3	739	856	9	4432
HMF000575	MALE	Urinary tract	Urinary tract	HMF000575B	HMF000575A	NA	109	14	2871	1139	134	20877	179	6	430	2166	56	12298	0	0	0	0	0	0	11	0	129	297	44	9722
HMF000579	FEMALE	Breast	Breast	HMF000579B	HMF000579A	NA	10	1	165	373	46	12852	0	0	0	960	85	9571	0	0	0	0	0	0	3	2	234	1317	188	79285
HMF000589	MALE	Prostate	Prostate	HMF000589A	HMF000589B	NA	0	0	0	468	21	3087	85	11	2118	402	19	3764	0	0	0	0	0	0	32	7	307	683	52	5927
HMF000596	MALE	Colon/Rectum	Colon/Rectum	HMF000596B	HMF000596A	NA	0	0	0	883	465	9921	543	505	14906	1310	622	20102	0	0	0	0	0	0	105	6	663	3280	108	18842
HMF000613	FEMALE	Ovary	Ovary	HMF000613B	HMF000613A	NA	273	71	4016	347	79	4757	190	22	846	567	108	6085	0	0	0	0	0	0	67	5	617	667	53	7977
HMF000615	MALE	Prostate	Prostate	HMF000615B	HMF000615A	NA	0	0	0	258	62	5543	313	24	1360	1047	98	7288	0	0	0	0	0	0	29	5	209	956	220	19965
HMF000666	FEMALE	Lung	Lung	HMF000666B	HMF000666A	NA	59	14	1107	401	86	7066	90	11	1007	347	49	4260	0	0	0	0	0	0	36	29	1255	1300	597	29254
HMF000679	MALE	Prostate	Prostate	HMF000679A	HMF000679B	NA	0	0	0	149	8	567	0	0	0	128	3	402	0	0	0	0	0	0	0	0	0	460	27	4567
HMF000688	FEMALE	Breast	Breast	HMF000688B	HMF000688A	NA	37	12	703	215	20	2160	73	4	633	436	18	3416	0	0	0	0	0	0	41	5	149	971	95	7521
HMF000693	FEMALE	Breast	Breast	HMF000693B	HMF000693A	NA	194	77	15389	230	77	15634	211	11	883	562	80	14242	0	0	0	0	0	0	201	36	4733	1032	93	14216
HMF000714	FEMALE	Bone/Soft tissue	Bone/Soft tissue	HMF000714B	HMF000714A	NA	115	9	1381	205	13	2270	19	1	234	234	13	2482	0	0	0	0	0	0	65	2	509	301	13	3038
HMF000753	MALE	Colon/Rectum	Colon/Rectum	HMF000753A	HMF000753B	NA	201	9	1250	781	21	5794	341	27	1562	1393	42	5286	0	0	0	0	0	0	546	38	4120	2769	111	20698
HMF000771	FEMALE	Breast	Breast	HMF000771A	HMF000771B	NA	0	0	0	248	24	4285	84	21	3373	920	62	9228	0	0	0	0	0	0	12	3	86	248	24	3316
HMF000812	MALE	Prostate	Prostate	HMF000812A	HMF000812B	NA	140	15	1337	579	23	3946	237	20	1803	733	54	5697	0	0	0	0	0	0	73	4	444	709	16	4297
HMF000826	MALE	Prostate	Prostate	HMF000826B	HMF000826A	NA	1955	45	10378	4174	68	12009	1642	38	8957	3755	56	10585	0	0	0	0	0	0	1235	33	4110	22056	199	60517
HMF000832	MALE	Prostate	Prostate	HMF000832C	HMF000832A	NA	0	0	0	323	7	898	193	6	387	577	19	1957	0	0	0	0	0	0	31	0	23	874	49	4437
HMF000834	FEMALE	Breast	Breast	HMF000834B	HMF000834A	NA	90	6	468	130	6	753	167	5	650	727	53	2037	0	0	0	0	0	0	52	2	129	532	18	2824
HMF000840	MALE	Prostate	Prostate	HMF000840B	HMF000840A	NA	67	2	433	412	7	1662	158	5	164	1127	20	2476	0	0	0	0	0	0	65	2	458	1505	30	8305
HMF000854	MALE	Lung	Lung	HMF000854A	HMF000854B	NA	0	0	0	328	75	3777	0	0	0	1640	175	8568	0	0	0	0	0	0	0	0	0	2442	1565	74422
HMF000856	MALE	Bone/Soft tissue	Bone/Soft tissue	HMF000856A	HMF000856B	NA	122	8	537	183	9	1358	77	5	836	109	7	1401	0	0	0	0	0	0	42	2	226	347	27	5390
HMF000881	MALE	Prostate	Prostate	HMF000881C	HMF000881A	NA	1867	31	6507	5360	60	11255	3585	66	13017	7118	108	17919	0	0	0	0	0	0	2992	81	7311	62743	388	149770
HMF000886	FEMALE	Breast	Breast	HMF000886A	HMF000886B	NA	43	4	576	649	131	38811	89	3	301	1010	86	19017	0	0	0	0	0	0	32	4	85	472	51	5144
HMF000914	FEMALE	Breast	Breast	HMF000914A	HMF000914B	NA	47	4	386	328	30	4552	30	2	133	789	71	6157	0	0	0	0	0	0	12	1	150	459	41	8921
HMF000955	MALE	CUP	CUP	HMF000955A	HMF000955B	NA	63	2	240	539	10	1729	0	0	0	309	16	1172	0	0	0	0	0	0	9	1	122	195	20	2844
HMF000963	MALE	Biliary	Biliary	HMF000963B	HMF000963A	NA	0	0	0	103	11	1122	49	27	1134	825	76	6180	0	0	0	0	0	0	9	4	181	651	76	7486
HMF000977	FEMALE	Bone/Soft tissue	Bone/Soft tissue	HMF000977B	HMF000977A	NA	320	26	10211	338	26	10531	540	29	4476	1132	75	23871	0	0	0	0	0	0	449	18	9313	2009	119	46072
HMF001044	MALE	Bone/Soft tissue	Bone/Soft tissue	HMF001044B	HMF001044A	NA	78	1	541	202	9	1248	31	4	194	188	21	2614	0	0	0	0	0	0	27	3	164	487	58	7436
HMF001045	MALE	Bone/Soft tissue	Bone/Soft tissue	HMF001045B	HMF001045A	NA	106	5	276	149	6	703	109	7	668	139	8	777	0	0	0	0	0	0	24	1	385	320	27	5797
HMF001046	FEMALE	Breast	Breast	HMF001046A	HMF001046B	NA	43	3	431	102	4	683	4	0	61	96	5	869	0	0	0	0	0	0	13	1	148	335	16	3422
HMF001089	FEMALE	Breast	Breast	HMF001089A	HMF001089B	NA	29	13	448	101	13	783	361	39	1276	437	40	1701	0	0	0	0	0	0	34	5	176	397	31	3140
HMF001101	FEMALE	Uterus	Uterus	HMF001101B	HMF001101A	NA	61	9	254	126	9	418	59	7	191	119	9	289	0	0	0	0	0	0	128	35	696	849	216	14263
HMF001102	FEMALE	Ovary	Ovary	HMF001102A	HMF001102B	NA	86	4	306	237	14	1264	45	35	880	145	74	2168	0	0	0	0	0	0	138	12	809	1045	169	15039
HMF001145	FEMALE	Breast	Breast	HMF001145A	HMF001145B	NA	53	6	1454	151	11	2912	203	8	490	443	23	2808	0	0	0	0	0	0	53	6	2186	818	58	14406
HMF001187	FEMALE	Lung	Lung	HMF001187B	HMF001187A	NA	122	17	896	203	21	1484	77	2	159	319	11	1694	0	0	0	0	0	0	20	4	99	503	70	7239
HMF001223	FEMALE	Breast	Breast	HMF001223C	HMF001223A	NA	0	0	0	620	49	11183	0	0	0	314	22	5655	0	0	0	0	0	0	0	0	0	829	176	61904
HMF001249	MALE	Colon/Rectum	Colon/Rectum	HMF001249B	HMF001249A	NA	19	4	555	526	47	6367	0	0	0	636	43	3754	0	0	0	0	0	0	4	0	167	769	39	11882
HMF001268	FEMALE	Head and neck	Head and neck	HMF001268B	HMF001268A	NA	145	252	3635	380	392	10266	146	31	1517	930	617	11972	0	0	0	0	0	0	56	8	1093	823	71	23166
HMF001272	FEMALE	Skin	Skin	HMF001272A	HMF001272B	NA	0	0	0	197	183	10609	0	0	0	460	283	12129	0	0	0	0	0	0	0	0	0	861	3717	283621
HMF001288	MALE	Lung	Lung	HMF001288B	HMF001288A	NA	23	4	122	238	101	1790	62	16	489	174	92	1704	0	0	0	0	0	0	26	3	168	489	20	3527
HMF001311	FEMALE	Uterus	Uterus	HMF001311B	HMF001311A	NA	0	0	0	147	13	604	0	0	0	375	22	1067	0	0	0	0	0	0	0	0	0	404	81	4536
HMF001362	FEMALE	Uterus	Uterus	HMF001362B	HMF001362A	NA	0	0	0	309	126	3764	207	42	1467	734	306	6618	0	0	0	0	0	0	23	16	392	567	143	8296
HMF001396	FEMALE	Testis	Other	HMF001396B	HMF001396A	NA	118	55	1540	235	61	1707	231	57	1963	308	60	2106	0	0	0	0	0	0	57	5	204	773	46	6651
HMF001422	FEMALE	Bone/Soft tissue	Bone/Soft tissue	HMF001422B	HMF001422A	NA	169	31	7652	553	73	14680	0	0	0	450	55	9704	0	0	0	0	0	0	16	1	286	216	19	4359
HMF001432	MALE	Colon/Rectum	Colon/Rectum	HMF001432B	HMF001432A	NA	290	160	4458	750	185	9145	10	6	167	1214	325	12245	0	0	0	0	0	0	168	13	1102	2949	129	20344
HMF001458	MALE	Colon/Rectum	Colon/Rectum	HMF001458B	HMF001458A	NA	0	0	0	1787	44	11243	0	0	0	2350	64	12786	0	0	0	0	0	0	0	0	0	3700	91	29223
HMF001519	FEMALE	Lung	Lung	HMF001519B	HMF001519A	NA	145	6	410	797	44	3444	0	0	0	307	19	2458	0	0	0	0	0	0	18	3	85	886	99	11310
HMF001592	MALE	Prostate	Prostate	HMF001592B	HMF001592A	NA	65	20	1532	204	26	2619	130	21	2770	200	25	2997	0	0	0	0	0	0	110	10	1484	1468	65	11411
HMF001636	MALE	Prostate	Prostate	HMF001636A	HMF001636B	NA	27	0	222	63	1	322	140	3	599	394	5	1098	0	0	0	0	0	0	70	6	483	915	40	5671
HMF001646	FEMALE	Breast	Breast	HMF001646C	HMF001646A	NA	114	3	626	241	6	1053	92	8	1441	157	9	1632	0	0	0	0	0	0	66	5	558	484	23	4021
HMF001796	MALE	Colon/Rectum	Colon/Rectum	HMF001796B	HMF001796A	NA	301	428	5387	1217	693	11913	363	340	6882	659	370	8123	0	0	0	0	0	0	299	120	4254	3331	366	26880
HMF001806	MALE	Prostate	Prostate	HMF001806A	HMF001806C	NA	0	0	0	156	4	644	493	11	710	995	18	2450	0	0	0	0	0	0	6	3	41	790	57	8168
HMF001811	MALE	Liver	Liver	HMF001811A	HMF001811B	NA	638	52	1431	1998	190	4968	0	0	0	1302	154	2858	0	0	0	0	0	0	13	1	87	111	17	4073
HMF001832	MALE	Colon/Rectum	Colon/Rectum	HMF001832B	HMF001832A	NA	1370	829	15311	1485	839	15819	144	84	2634	1143	369	9682	0	0	0	0	0	0	423	42	3113	2387	99	13934
HMF001902	FEMALE	Breast	Breast	HMF001902B	HMF001902A	NA	66	5	655	92	5	689	137	4	713	394	13	2975	0	0	0	0	0	0	89	3	506	597	10	4170
HMF001977	MALE	Skin	Skin	HMF001977A	HMF001977B	NA	37	3	58	84	4	553	61	2	310	111	3	898	0	0	0	0	0	0	29	0	69	122	5	1341
HMF001999	FEMALE	Bone/Soft tissue	Bone/Soft tissue	HMF001999B	HMF001999A	NA	46	2	292	205	11	2470	4	1	33	118	6	604	0	0	0	0	0	0	10	0	132	405	39	16658
HMF002017	FEMALE	Colon/Rectum	Colon/Rectum	HMF002017B	HMF002017A	NA	0	0	0	1021	170	8382	45	10	682	817	150	7664	0	0	0	0	0	0	7	1	44	1543	78	10306
HMF002023	FEMALE	Bone/Soft tissue	Bone/Soft tissue	HMF002023B	HMF002023A	NA	72	1	232	189	6	1084	48	0	60	162	7	1142	0	0	0	0	0	0	43	2	137	395	26	3981
HMF002066	FEMALE	Head and neck	Head and neck	HMF002066B	HMF002066A	NA	116	19	587	2272	685	21361	0	0	0	447	57	1573	0	0	0	0	0	0	0	0	0	8	0	6
HMF002069	MALE	Urinary tract	Urinary tract	HMF002069A	HMF002069B	NA	56	6	209	1025	59	6924	4	0	13	534	77	4477	0	0	0	0	0	0	6	0	105	1840	124	24087
HMF002107	MALE	Colon/Rectum	Colon/Rectum	HMF002107B	HMF002107A	NA	205	57	1503	1552	192	10367	114	12	955	1336	80	6837	0	0	0	0	0	0	34	3	167	1168	54	12060
HMF002148	MALE	Colon/Rectum	Colon/Rectum	HMF002148B	HMF002148A	NA	0	0	0	591	211	8614	44	3	280	945	167	8210	0	0	0	0	0	0	15	8	125	2653	407	18899
HMF002166	MALE	Bone/Soft tissue	Bone/Soft tissue	HMF002166B	HMF002166A	NA	0	0	0	405	446	6113	149	47	1072	1122	984	14462	0	0	0	0	0	0	62	126	2543	3814	15557	354328
HMF002232	FEMALE	Colon/Rectum	Colon/Rectum	HMF002232B	HMF002232A	NA	177	39	2848	926	98	7404	114	84	7672	318	107	10448	0	0	0	0	0	0	486	119	4344	6974	621	44077
HMF002361	FEMALE	Colon/Rectum	Colon/Rectum	HMF002361B	HMF002361A	NA	43	8	943	504	27	2300	0	0	0	351	79	8961	0	0	0	0	0	0	22	7	375	1665	138	14808
HMF002388	MALE	Kidney	Kidney	HMF002388A	HMF002388B	NA	28	2	231	619	37	3446	0	0	0	72	3	276	0	0	0	0	0	0	3	0	26	283	34	4144
HMF002400	MALE	Lung	Lung	HMF002400B	HMF002400A	NA	86	38	879	343	117	4590	389	116	6264	438	133	6982	0	0	0	0	0	0	356	484	7383	2941	5493	78122
HMF002436	MALE	Head and neck	Head and neck	HMF002436B	HMF002436A	NA	36	2	122	59	3	160	79	4	240	630	65	2008	0	0	0	0	0	0	13	5	614	63	15	1755
HMF002443	MALE	Esophagus	Esophagus	HMF002443B	HMF002443A	NA	0	0	0	1145	171	12142	429	145	5408	1548	287	15423	0	0	0	0	0	0	12	4	174	1013	159	21483
HMF002464	FEMALE	Breast	Breast	HMF002464A	HMF002464B	NA	180	7	515	249	7	661	41	3	158	157	3	545	0	0	0	0	0	0	29	1	72	335	10	2389
HMF002520	FEMALE	Ovary	Ovary	HMF002520B	HMF002520A	NA	43	10	410	143	41	1936	119	10	754	262	36	2218	0	0	0	0	0	0	7	3	22	54	6	526
HMF002573	FEMALE	Breast	Breast	HMF002573B	HMF002573A	NA	0	0	0	249	29	17795	0	0	0	269	115	56071	0	0	0	0	0	0	0	0	0	126	17	13112
HMF002591	MALE	Skin	Skin	HMF002591B	HMF002591A	NA	39	8	514	117	46	2529	184	36	1046	294	79	3479	0	0	0	0	0	0	62	109	4988	1513	4080	261784
HMF002603	FEMALE	Skin	Skin	HMF002603B	HMF002603A	NA	0	0	0	92	70	7163	183	54	7661	441	189	14085	0	0	0	0	0	0	16	30	1923	684	1573	93329
HMF002681	MALE	Skin	Skin	HMF002681B	HMF002681A	NA	57	1	131	70	1	196	82	9	227	93	9	294	0	0	0	0	0	0	37	0	111	178	10	2298
HMF002765	FEMALE	Breast	Breast	HMF002765B	HMF002765A	NA	272	27	1358	903	76	9060	312	36	1488	960	124	7606	0	0	0	0	0	0	274	12	573	1532	158	13168
HMF002782	MALE	Colon/Rectum	Colon/Rectum	HMF002782A	HMF002782B	NA	58	3	611	342	10	1999	624	292	11863	827	309	13138	0	0	0	0	0	0	146	6	781	2495	87	14608
HMF002810	FEMALE	Colon/Rectum	Colon/Rectum	HMF002810B	HMF002810A	NA	383	239	6524	1395	315	9899	0	0	0	1178	518	12554	0	0	0	0	0	0	198	36	3022	2722	228	21850
HMF002852	FEMALE	Breast	Breast	HMF002852C	HMF002852A	HMF002852B	23	0	504	62	0	631	154	13	3124	172	14	3243	67	5	608	427	19	3765	103	9	1614	401	21	4574
HMF002864	MALE	Colon/Rectum	Colon/Rectum	HMF002864B	HMF002864A	NA	88	14	1274	129	16	1341	267	44	1753	478	47	1947	0	0	0	0	0	0	495	30	2100	4252	134	19935
HMF002908	MALE	Esophagus	Esophagus	HMF002908B	HMF002908A	NA	132	59	5832	765	208	26667	204	25	3853	1171	245	33736	0	0	0	0	0	0	94	5	842	2100	105	27299
HMF003062	FEMALE	Breast	Breast	HMF003062B	HMF003062A	NA	0	0	0	177	7	1573	28	1	106	486	10	1987	0	0	0	0	0	0	4	0	17	271	15	3343
HMF003068	FEMALE	Bone/Soft tissue	Bone/Soft tissue	HMF003068A	HMF003068B	NA	55	5	758	109	7	837	60	6	629	92	6	675	0	0	0	0	0	0	55	1	897	421	13	7692
HMF003479	FEMALE	Breast	Breast	HMF003479B	HMF003479A	NA	14	2	262	150	8	1723	188	5	1544	265	8	1998	0	0	0	0	0	0	26	1	200	241	6	2475
